# Nanopore Fingerprinting of Supramolecular DNA Nanostructures

**DOI:** 10.1101/2022.06.23.496947

**Authors:** Samuel Confederat, Ilaria Sandei, Gayathri Mohanan, Christoph Wälti, Paolo Actis

## Abstract

DNA nanotechnology has paved the way for new generations of programmable nanomaterials. Utilising the DNA origami technique, various DNA constructs can be designed, ranging from single tiles to the self-assembly of large-scale complex multi-tile arrays. These DNA nanostructures have enabled new applications in biosensing, drug delivery and other multifunctional materials. In this study, we demonstrate real-time, non-destructive and label-free fingerprinting of higher-order assemblies of DNA origami nanostructures using solid-state nanopores. Using this approach, we quantify the assembly yields for each DNA origami nanostructure with single-entity resolution using the nanostructure-induced charge introduced in the nanopore as a discriminant. We compare the assembly yield of the supramolecular DNA nanostructures obtained with the nanopore with agarose gel electrophoresis and AFM imaging and demonstrate that the nanopore system can provide enhanced information about the nanostructures. We envision that this nanopore detection platform can be applied to a range of nanomaterial designs and enable the analysis and manipulation of large DNA assemblies in real-time with single-molecule resolution.

**STATEMENT OF SIGNIFICANCE:** We demonstrate a single molecule high-throughput approach for the analysis of higher-order DNA origami assemblies with a crowded nanopore. The technique enables the characterisation of DNA origami nanostructures at statistically relevant numbers in real-time and at single-molecule resolution while being non-destructive and label-free, and without the requirement of lengthy sample preparations or use of expensive reagents. We exemplify the technique by demonstrating the quantification of the assembly yield of DNA origami nanostructures based on their equivalent charge surplus computed from the ion current signals recorded. Compared to the standard analysis methods of AFM and agarose gel electrophoresis, the nanopore measurements provides enhanced information about the nanostructures.
