## Supporting Material for "Nanopore Fingerprinting of Supramolecular DNA Nanostructures"

### Sheet: dimer 
Dimer
T2 FRAME ( NI, EG, SI, WI)
North (T1) Inert (NI) = 5 inert staples	Sequence
Edg-T1R02C7-DHP	GTGTCGTAGACACTCCCAATTCTGCGAACCCATATAACAGTTGATGTGTCGTAGACAC
Edg-T1R06C7-DHP	GTGTCGTAGACACCCATAAATCAAAAATCCAGAAAACGAGAATGAGTGTCGTAGACAC
Edg-T1R10C7-DHP	GTGTCGTAGACACGAAACACCAGAACGAGAGGCTTGCCCTGACGAGTGTCGTAGACAC
Edg-T1R14C7-DHP	GTGTCGTAGACACGAACGAGGGTAGCAACGCGAAAGACAGCATCGGTGTCGTAGACAC
Edg-T1R18C7-DHP	GTGTCGTAGACACGGGATTTTGCTAAACAAATGAATTTTCTGTATGTGTCGTAGACAC
East (T2) Giving (EG) = 8 giving staples
Edg-2nt-G1-T2C7R02	ATGAGAGGGTTGATATAAGCGGATAAGTGCCGTC
Edg-2nt-G1-T2C7R04	TCGTATAAACAGTTAATGTTGAGTAACAGTGCCC
Edg-2nt-G1-T2C7R06	CGGCAGGTCAGACGATTGTTGACAGGAGGTTGAG
Edg-2nt-G1-T2C7R08	GCTAGCGCGTTTTCATCGCTTTAGCGTCAGACTG
Edg-2nt-G1-T2C7R12	TACCGAAGCCCTTTTTAAAGCAATAGCTATCTTA
Edg-2nt-G1-T2C7R14	GATTTTTTGTTTAACGTCTCCAAATAAGAAACGA
Edg-2nt-G1-T2C7R16	TAAACCTCCCGACTTGCGGCGAGGCGTTTTAGCG
Edg-2nt-G1-T2C7R18	ATTAAACCAAGTACCGCATTCCAAGAACGGGTAT
South (T3) Inert (SI) = 5 inert staples
Edg-T3R02C7-DHP	GTGTCGTAGACACAGTAGGGCTTAATTGAAAAGCCAACGCTCAACGTGTCGTAGACAC
Edg-T3R06C7-DHP	GTGTCGTAGACACAGTCAATAGTGAATTTTTAAGACGCTGAGAAGGTGTCGTAGACAC
Edg-T3R10C7-DHP	GTGTCGTAGACACCAATATAATCCTGATTGATGATGGCAATTCATGTGTCGTAGACAC
Edg-T3R14C7-DHP	GTGTCGTAGACACACATCGCCATTAAAAAAACTGATAGCCCTAAAGTGTCGTAGACAC
Edg-T3R18C7-DHP	GTGTCGTAGACACTTGATTAGTAATAACATTGTAGCAATACTTCTGTGTCGTAGACAC
West (T4) Inert (WI) = 5 inert staples
Edg-T4R02C7-DHP	GTGTCGTAGACACGGGCGCTAGGGCGCTGAGAAAGCGAAAGGAGCGTGTCGTAGACAC
Edg-T4R06C7-DHP	GTGTCGTAGACACTCCTGTTTGATGGTGGCCCCAGCAGGCGAAAAGTGTCGTAGACAC
Edg-T4R10C7-DHP	GTGTCGTAGACACTAACGCCAGGGTTTTCAGGCGATTAAGTTGGGGTGTCGTAGACAC
Edg-T4R14C7-DHP	GTGTCGTAGACACTTAAATTGTAAACGTTTTGTATAAGCAAATATGTGTCGTAGACAC
Edg-T4R18C7-DHP	GTGTCGTAGACACAATTTTTAGAACCCTCTCAACGCAAGGATAAAGTGTCGTAGACAC
T1 FRAME (NR, EI, SI, WI)
North (T1) Receiving (NR) = 8 receiving staples
Edg-2nt-Rec-T1C7R02	TCCCAATTCTGCGAACCCATATAACAGTTG
Edg-2nt-Rec-T1C7R04	ATTGCTCCTTTTGATATTAGAGAGTACCTT
Edg-2nt-Rec-T1C7R06	CCATAAATCAAAAATCCAGAAAACGAGAAT
Edg-2nt-Rec-T1C7R08	CGAGGCATAGTAAGAGACGCCAAAAGGAAT
Edg-2nt-Rec-T1C7R12	CTGATAAATTGTGTCGAGATTTGTATCATC
Edg-2nt-Rec-T1C7R14	GAACGAGGGTAGCAACGCGAAAGACAGCAT
Edg-2nt-Rec-T1C7R16	GGTTTATCAGCTTGCTAGCCTTTAATTGTA
Edg-2nt-Rec-T1C7R18	GGGATTTTGCTAAACAAATGAATTTTCTGT
East (T2) Inert (EI) = 5 inert staples
Edg-T2R02C7-DHP	GTGTCGTAGACACGAGAGGGTTGATATAAGCGGATAAGTGCCGTCGTGTCGTAGACAC
Edg-T2R06C7-DHP	GTGTCGTAGACACGCAGGTCAGACGATTGTTGACAGGAGGTTGAGGTGTCGTAGACAC
Edg-T2R10C7-DHP	GTGTCGTAGACACGCGCCAAAGACAAAAGTTCATATGGTTTACCAGTGTCGTAGACAC
Edg-T2R14C7-DHP	GTGTCGTAGACACTTTTTTGTTTAACGTCTCCAAATAAGAAACGAGTGTCGTAGACAC
Edg-T2R18C7-DHP	GTGTCGTAGACACTAAACCAAGTACCGCATTCCAAGAACGGGTATGTGTCGTAGACAC
South (T3) Inert (SI) = 5 inert staples
Edg-T3R02C7-DHP	GTGTCGTAGACACAGTAGGGCTTAATTGAAAAGCCAACGCTCAACGTGTCGTAGACAC
Edg-T3R06C7-DHP	GTGTCGTAGACACAGTCAATAGTGAATTTTTAAGACGCTGAGAAGGTGTCGTAGACAC
Edg-T3R10C7-DHP	GTGTCGTAGACACCAATATAATCCTGATTGATGATGGCAATTCATGTGTCGTAGACAC
Edg-T3R14C7-DHP	GTGTCGTAGACACACATCGCCATTAAAAAAACTGATAGCCCTAAAGTGTCGTAGACAC
Edg-T3R18C7-DHP	GTGTCGTAGACACTTGATTAGTAATAACATTGTAGCAATACTTCTGTGTCGTAGACAC
West (T4) inert (WI) = 5 inert staples
Edg-T4R02C7-DHP	GTGTCGTAGACACGGGCGCTAGGGCGCTGAGAAAGCGAAAGGAGCGTGTCGTAGACAC
Edg-T4R06C7-DHP	GTGTCGTAGACACTCCTGTTTGATGGTGGCCCCAGCAGGCGAAAAGTGTCGTAGACAC
Edg-T4R10C7-DHP	GTGTCGTAGACACTAACGCCAGGGTTTTCAGGCGATTAAGTTGGGGTGTCGTAGACAC
Edg-T4R14C7-DHP	GTGTCGTAGACACTTAAATTGTAAACGTTTTGTATAAGCAAATATGTGTCGTAGACAC
Edg-T4R18C7-DHP	GTGTCGTAGACACAATTTTTAGAACCCTCTCAACGCAAGGATAAAGTGTCGTAGACAC

### Sheet: trimer
Trimer
T1 FRAME ( NR, ER, SI, WI)
North (T1) Receiving (NR) = 8 receiving staples	Sequence
Edg-2nt-Rec-T1C7R02	TCCCAATTCTGCGAACCCATATAACAGTTG
Edg-2nt-Rec-T1C7R04	ATTGCTCCTTTTGATATTAGAGAGTACCTT
Edg-2nt-Rec-T1C7R06	CCATAAATCAAAAATCCAGAAAACGAGAAT
Edg-2nt-Rec-T1C7R08	CGAGGCATAGTAAGAGACGCCAAAAGGAAT
Edg-2nt-Rec-T1C7R12	CTGATAAATTGTGTCGAGATTTGTATCATC
Edg-2nt-Rec-T1C7R14	GAACGAGGGTAGCAACGCGAAAGACAGCAT
Edg-2nt-Rec-T1C7R16	GGTTTATCAGCTTGCTAGCCTTTAATTGTA
Edg-2nt-Rec-T1C7R18	GGGATTTTGCTAAACAAATGAATTTTCTGT
East (T2) receiving (EI) = 5 inert staples
Edg-T2R02C7-DHP	GTGTCGTAGACACGAGAGGGTTGATATAAGCGGATAAGTGCCGTCGTGTCGTAGACAC
Edg-T2R06C7-DHP	GTGTCGTAGACACGCAGGTCAGACGATTGTTGACAGGAGGTTGAGGTGTCGTAGACAC
Edg-T2R10C7-DHP	GTGTCGTAGACACGCGCCAAAGACAAAAGTTCATATGGTTTACCAGTGTCGTAGACAC
Edg-T2R14C7-DHP	GTGTCGTAGACACTTTTTTGTTTAACGTCTCCAAATAAGAAACGAGTGTCGTAGACAC
Edg-T2R18C7-DHP	GTGTCGTAGACACTAAACCAAGTACCGCATTCCAAGAACGGGTATGTGTCGTAGACAC
South (T3) Inert (SI) = 5 inert staples
Edg-T3R02C7-DHP	GTGTCGTAGACACAGTAGGGCTTAATTGAAAAGCCAACGCTCAACGTGTCGTAGACAC
Edg-T3R06C7-DHP	GTGTCGTAGACACAGTCAATAGTGAATTTTTAAGACGCTGAGAAGGTGTCGTAGACAC
Edg-T3R10C7-DHP	GTGTCGTAGACACCAATATAATCCTGATTGATGATGGCAATTCATGTGTCGTAGACAC
Edg-T3R14C7-DHP	GTGTCGTAGACACACATCGCCATTAAAAAAACTGATAGCCCTAAAGTGTCGTAGACAC
Edg-T3R18C7-DHP	GTGTCGTAGACACTTGATTAGTAATAACATTGTAGCAATACTTCTGTGTCGTAGACAC
West (T4) inert (WI) = 5 inert staples
Edg-T4R02C7-DHP	GTGTCGTAGACACGGGCGCTAGGGCGCTGAGAAAGCGAAAGGAGCGTGTCGTAGACAC
Edg-T4R06C7-DHP	GTGTCGTAGACACTCCTGTTTGATGGTGGCCCCAGCAGGCGAAAAGTGTCGTAGACAC
Edg-T4R10C7-DHP	GTGTCGTAGACACTAACGCCAGGGTTTTCAGGCGATTAAGTTGGGGTGTCGTAGACAC
Edg-T4R14C7-DHP	GTGTCGTAGACACTTAAATTGTAAACGTTTTGTATAAGCAAATATGTGTCGTAGACAC
Edg-T4R18C7-DHP	GTGTCGTAGACACAATTTTTAGAACCCTCTCAACGCAAGGATAAAGTGTCGTAGACAC
T2 FRAME ( NI, EG, SI, WI)
North (T1) giving = 8 giving staples
Edg-2nt-G4-T1C7R02	AATCCCAATTCTGCGAACCCATATAACAGTTGAT
Edg-2nt-G4-T1C7R04	TGATTGCTCCTTTTGATATTAGAGAGTACCTTTA
Edg-2nt-G4-T1C7R06	ATCCATAAATCAAAAATCCAGAAAACGAGAATGA
Edg-2nt-G4-T1C7R08	ACCGAGGCATAGTAAGAGACGCCAAAAGGAATTA
Edg-2nt-G4-T1C7R12	CGCTGATAAATTGTGTCGAGATTTGTATCATCGC
Edg-2nt-G4-T1C7R14	AAGAACGAGGGTAGCAACGCGAAAGACAGCATCG
Edg-2nt-G4-T1C7R16	CAGGTTTATCAGCTTGCTAGCCTTTAATTGTATC
Edg-2nt-G4-T1C7R18	GCGGGATTTTGCTAAACAAATGAATTTTCTGTAT
East (T2) Giving (EG) = 8 giving staples
Edg-2nt-G1-T2C7R02	ATGAGAGGGTTGATATAAGCGGATAAGTGCCGTC
Edg-2nt-G1-T2C7R04	TCGTATAAACAGTTAATGTTGAGTAACAGTGCCC
Edg-2nt-G1-T2C7R06	CGGCAGGTCAGACGATTGTTGACAGGAGGTTGAG
Edg-2nt-G1-T2C7R08	GCTAGCGCGTTTTCATCGCTTTAGCGTCAGACTG
Edg-2nt-G1-T2C7R12	TACCGAAGCCCTTTTTAAAGCAATAGCTATCTTA
Edg-2nt-G1-T2C7R14	GATTTTTTGTTTAACGTCTCCAAATAAGAAACGA
Edg-2nt-G1-T2C7R16	TAAACCTCCCGACTTGCGGCGAGGCGTTTTAGCG
Edg-2nt-G1-T2C7R18	ATTAAACCAAGTACCGCATTCCAAGAACGGGTAT
South (T3) Inert (SI) = 5 inert staples
Edg-T3R02C7-DHP	GTGTCGTAGACACAGTAGGGCTTAATTGAAAAGCCAACGCTCAACGTGTCGTAGACAC
Edg-T3R06C7-DHP	GTGTCGTAGACACAGTCAATAGTGAATTTTTAAGACGCTGAGAAGGTGTCGTAGACAC
Edg-T3R10C7-DHP	GTGTCGTAGACACCAATATAATCCTGATTGATGATGGCAATTCATGTGTCGTAGACAC
Edg-T3R14C7-DHP	GTGTCGTAGACACACATCGCCATTAAAAAAACTGATAGCCCTAAAGTGTCGTAGACAC
Edg-T3R18C7-DHP	GTGTCGTAGACACTTGATTAGTAATAACATTGTAGCAATACTTCTGTGTCGTAGACAC
West (T4) Inert (WI) = 5 inert staples
Edg-T4R02C7-DHP	GTGTCGTAGACACGGGCGCTAGGGCGCTGAGAAAGCGAAAGGAGCGTGTCGTAGACAC
Edg-T4R06C7-DHP	GTGTCGTAGACACTCCTGTTTGATGGTGGCCCCAGCAGGCGAAAAGTGTCGTAGACAC
Edg-T4R10C7-DHP	GTGTCGTAGACACTAACGCCAGGGTTTTCAGGCGATTAAGTTGGGGTGTCGTAGACAC
Edg-T4R14C7-DHP	GTGTCGTAGACACTTAAATTGTAAACGTTTTGTATAAGCAAATATGTGTCGTAGACAC
Edg-T4R18C7-DHP	GTGTCGTAGACACAATTTTTAGAACCCTCTCAACGCAAGGATAAAGTGTCGTAGACAC
T4 FRAME (NI, EI, SI, WR)
North (T1) Inert (NI) = 5 inert staples
Edg-T1R02C7-DHP	GTGTCGTAGACACTCCCAATTCTGCGAACCCATATAACAGTTGATGTGTCGTAGACAC
Edg-T1R06C7-DHP	GTGTCGTAGACACCCATAAATCAAAAATCCAGAAAACGAGAATGAGTGTCGTAGACAC
Edg-T1R10C7-DHP	GTGTCGTAGACACGAAACACCAGAACGAGAGGCTTGCCCTGACGAGTGTCGTAGACAC
Edg-T1R14C7-DHP	GTGTCGTAGACACGAACGAGGGTAGCAACGCGAAAGACAGCATCGGTGTCGTAGACAC
Edg-T1R18C7-DHP	GTGTCGTAGACACGGGATTTTGCTAAACAAATGAATTTTCTGTATGTGTCGTAGACAC
East (T2) Inert (NI) = 5 inert staples
Edg-T2R02C7-DHP	GTGTCGTAGACACGAGAGGGTTGATATAAGCGGATAAGTGCCGTCGTGTCGTAGACAC
Edg-T2R06C7-DHP	GTGTCGTAGACACGCAGGTCAGACGATTGTTGACAGGAGGTTGAGGTGTCGTAGACAC
Edg-T2R10C7-DHP	GTGTCGTAGACACGCGCCAAAGACAAAAGTTCATATGGTTTACCAGTGTCGTAGACAC
Edg-T2R14C7-DHP	GTGTCGTAGACACTTTTTTGTTTAACGTCTCCAAATAAGAAACGAGTGTCGTAGACAC
Edg-T2R18C7-DHP	GTGTCGTAGACACTAAACCAAGTACCGCATTCCAAGAACGGGTATGTGTCGTAGACAC
South (T3) Inert (SI) = 5 inert staples
Edg-T3R02C7-DHP	GTGTCGTAGACACAGTAGGGCTTAATTGAAAAGCCAACGCTCAACGTGTCGTAGACAC
Edg-T3R06C7-DHP	GTGTCGTAGACACAGTCAATAGTGAATTTTTAAGACGCTGAGAAGGTGTCGTAGACAC
Edg-T3R10C7-DHP	GTGTCGTAGACACCAATATAATCCTGATTGATGATGGCAATTCATGTGTCGTAGACAC
Edg-T3R14C7-DHP	GTGTCGTAGACACACATCGCCATTAAAAAAACTGATAGCCCTAAAGTGTCGTAGACAC
Edg-T3R18C7-DHP	GTGTCGTAGACACTTGATTAGTAATAACATTGTAGCAATACTTCTGTGTCGTAGACAC
West (T4) Receiving (WR) = 8 receiving staples
Edg-2nt-Rec-T4C7R02	GGGCGCTAGGGCGCTGAGAAAGCGAAAGGA
Edg-2nt-Rec-T4C7R04	TCACCCAAATCAAGTTCCCACTACGTGAAC
Edg-2nt-Rec-T4C7R06	TCCTGTTTGATGGTGGCCCCAGCAGGCGAA
Edg-2nt-Rec-T4C7R08	CTCACTGCCCGCTTTCCATTAATTGCGTTG
Edg-2nt-Rec-T4C7R12	GTTGGTGTAGATGGGCTAATGGGATAGGTC
Edg-2nt-Rec-T4C7R14	TTAAATTGTAAACGTTTTGTATAAGCAAAT
Edg-2nt-Rec-T4C7R16	CCGGAGAGGGTAGCTAAGCTGATAAATTAA
Edg-2nt-Rec-T4C7R18	AATTTTTAGAACCCTCTCAACGCAAGGATA

### Sheet: 2x2
2x2
T4 FRAME ( NI, EI, SR, WR)
North (T1) Inert (NI) = 5 inert staples	Sequence
Edg-T1R02C7-DHP	GTGTCGTAGACACTCCCAATTCTGCGAACCCATATAACAGTTGATGTGTCGTAGACAC
Edg-T1R06C7-DHP	GTGTCGTAGACACCCATAAATCAAAAATCCAGAAAACGAGAATGAGTGTCGTAGACAC
Edg-T1R10C7-DHP	GTGTCGTAGACACGAAACACCAGAACGAGAGGCTTGCCCTGACGAGTGTCGTAGACAC
Edg-T1R14C7-DHP	GTGTCGTAGACACGAACGAGGGTAGCAACGCGAAAGACAGCATCGGTGTCGTAGACAC
Edg-T1R18C7-DHP	GTGTCGTAGACACGGGATTTTGCTAAACAAATGAATTTTCTGTATGTGTCGTAGACAC
East (T2) Inert (NI) = 5 inert staples
Edg-T2R02C7-DHP	GTGTCGTAGACACGAGAGGGTTGATATAAGCGGATAAGTGCCGTCGTGTCGTAGACAC
Edg-T2R06C7-DHP	GTGTCGTAGACACGCAGGTCAGACGATTGTTGACAGGAGGTTGAGGTGTCGTAGACAC
Edg-T2R10C7-DHP	GTGTCGTAGACACGCGCCAAAGACAAAAGTTCATATGGTTTACCAGTGTCGTAGACAC
Edg-T2R14C7-DHP	GTGTCGTAGACACTTTTTTGTTTAACGTCTCCAAATAAGAAACGAGTGTCGTAGACAC
Edg-T2R18C7-DHP	GTGTCGTAGACACTAAACCAAGTACCGCATTCCAAGAACGGGTATGTGTCGTAGACAC
South (T3) Receiving (SR) = 8 receiving staples
Edg-2nt-Rec-T3C7R02	AGTAGGGCTTAATTGAAAAGCCAACGCTCA
Edg-2nt-Rec-T3C7R04	AATGGTTTGAAATACCCTTCTGACCTAAAT
Edg-2nt-Rec-T3C7R06	AGTCAATAGTGAATTTTTAAGACGCTGAGA
Edg-2nt-Rec-T3C7R08	TGAGCAAAAGAAGATGATTCATTTCAATTA
Edg-2nt-Rec-T3C7R12	GTTATCTAAAATATCTAAAGGAATTGAGGA
Edg-2nt-Rec-T3C7R14	ACATCGCCATTAAAAAAACTGATAGCCCTA
Edg-2nt-Rec-T3C7R16	TCGTCTGAAATGGATTACATTTTGACGCTC
Edg-2nt-Rec-T3C7R18	TTGATTAGTAATAACATTGTAGCAATACTT
West (T4) Receiving (WR) = 8 receiving staples
Edg-2nt-Rec-T4C7R02	GGGCGCTAGGGCGCTGAGAAAGCGAAAGGA
Edg-2nt-Rec-T4C7R04	TCACCCAAATCAAGTTCCCACTACGTGAAC
Edg-2nt-Rec-T4C7R06	TCCTGTTTGATGGTGGCCCCAGCAGGCGAA
Edg-2nt-Rec-T4C7R08	CTCACTGCCCGCTTTCCATTAATTGCGTTG
Edg-2nt-Rec-T4C7R12	GTTGGTGTAGATGGGCTAATGGGATAGGTC
Edg-2nt-Rec-T4C7R14	TTAAATTGTAAACGTTTTGTATAAGCAAAT
Edg-2nt-Rec-T4C7R16	CCGGAGAGGGTAGCTAAGCTGATAAATTAA
Edg-2nt-Rec-T4C7R18	AATTTTTAGAACCCTCTCAACGCAAGGATA
T3 FRAME ( NI, WG, SG, EI)
North (T1) Inert (NI) = 5 inert staples
Edg-T1R02C7-DHP	GTGTCGTAGACACTCCCAATTCTGCGAACCCATATAACAGTTGATGTGTCGTAGACAC
Edg-T1R06C7-DHP	GTGTCGTAGACACCCATAAATCAAAAATCCAGAAAACGAGAATGAGTGTCGTAGACAC
Edg-T1R10C7-DHP	GTGTCGTAGACACGAAACACCAGAACGAGAGGCTTGCCCTGACGAGTGTCGTAGACAC
Edg-T1R14C7-DHP	GTGTCGTAGACACGAACGAGGGTAGCAACGCGAAAGACAGCATCGGTGTCGTAGACAC
Edg-T1R18C7-DHP	GTGTCGTAGACACGGGATTTTGCTAAACAAATGAATTTTCTGTATGTGTCGTAGACAC
West (T4) Giving (WG) = 8 giving staples
Edg-2nt-G3-T4C7R02	CTGGGCGCTAGGGCGCTGAGAAAGCGAAAGGAGC
Edg-2nt-G3-T4C7R04	AATCACCCAAATCAAGTTCCCACTACGTGAACCA
Edg-2nt-G3-T4C7R06	AATCCTGTTTGATGGTGGCCCCAGCAGGCGAAAA
Edg-2nt-G3-T4C7R08	AGCTCACTGCCCGCTTTCCATTAATTGCGTTGCG
Edg-2nt-G3-T4C7R12	CCGTTGGTGTAGATGGGCTAATGGGATAGGTCAC
Edg-2nt-G3-T4C7R14	AGTTAAATTGTAAACGTTTTGTATAAGCAAATAT
Edg-2nt-G3-T4C7R16	TTCCGGAGAGGGTAGCTAAGCTGATAAATTAATG
Edg-2nt-G3-T4C7R18	ACAATTTTTAGAACCCTCTCAACGCAAGGATAAA
South (T3) Giving (SG) = 8 giving staples
Edg-2nt-G2-T3C7R02	ATAGTAGGGCTTAATTGAAAAGCCAACGCTCAAC
Edg-2nt-G2-T3C7R04	CGAATGGTTTGAAATACCCTTCTGACCTAAATTT
Edg-2nt-G2-T3C7R06	GAAGTCAATAGTGAATTTTTAAGACGCTGAGAAG
Edg-2nt-G2-T3C7R08	TATGAGCAAAAGAAGATGATTCATTTCAATTACC
Edg-2nt-G2-T3C7R12	TGGTTATCTAAAATATCTAAAGGAATTGAGGAAG
Edg-2nt-G2-T3C7R14	AGACATCGCCATTAAAAAAACTGATAGCCCTAAA
Edg-2nt-G2-T3C7R16	CCTCGTCTGAAATGGATTACATTTTGACGCTCAA
Edg-2nt-G2-T3C7R18	TCTTGATTAGTAATAACATTGTAGCAATACTTCT
East (T2) Inert (EI) = 5 inert staples
Edg-T2R02C7-DHP	GTGTCGTAGACACGAGAGGGTTGATATAAGCGGATAAGTGCCGTCGTGTCGTAGACAC
Edg-T2R06C7-DHP	GTGTCGTAGACACGCAGGTCAGACGATTGTTGACAGGAGGTTGAGGTGTCGTAGACAC
Edg-T2R10C7-DHP	GTGTCGTAGACACGCGCCAAAGACAAAAGTTCATATGGTTTACCAGTGTCGTAGACAC
Edg-T2R14C7-DHP	GTGTCGTAGACACTTTTTTGTTTAACGTCTCCAAATAAGAAACGAGTGTCGTAGACAC
Edg-T2R18C7-DHP	GTGTCGTAGACACTAAACCAAGTACCGCATTCCAAGAACGGGTATGTGTCGTAGACAC
T2 FRAME ( NG, EG, SI, WI)
North (T1) Giving (NG) = 8 giving staples
Edg-2nt-G4-T1C7R02	AATCCCAATTCTGCGAACCCATATAACAGTTGAT
Edg-2nt-G4-T1C7R04	TGATTGCTCCTTTTGATATTAGAGAGTACCTTTA
Edg-2nt-G4-T1C7R06	ATCCATAAATCAAAAATCCAGAAAACGAGAATGA
Edg-2nt-G4-T1C7R08	ACCGAGGCATAGTAAGAGACGCCAAAAGGAATTA
Edg-2nt-G4-T1C7R12	CGCTGATAAATTGTGTCGAGATTTGTATCATCGC
Edg-2nt-G4-T1C7R14	AAGAACGAGGGTAGCAACGCGAAAGACAGCATCG
Edg-2nt-G4-T1C7R16	CAGGTTTATCAGCTTGCTAGCCTTTAATTGTATC
Edg-2nt-G4-T1C7R18	GCGGGATTTTGCTAAACAAATGAATTTTCTGTAT
East (T2) Giving (EG) = 8 giving staples
Edg-2nt-G1-T2C7R02	ATGAGAGGGTTGATATAAGCGGATAAGTGCCGTC
Edg-2nt-G1-T2C7R04	TCGTATAAACAGTTAATGTTGAGTAACAGTGCCC
Edg-2nt-G1-T2C7R06	CGGCAGGTCAGACGATTGTTGACAGGAGGTTGAG
Edg-2nt-G1-T2C7R08	GCTAGCGCGTTTTCATCGCTTTAGCGTCAGACTG
Edg-2nt-G1-T2C7R12	TACCGAAGCCCTTTTTAAAGCAATAGCTATCTTA
Edg-2nt-G1-T2C7R14	GATTTTTTGTTTAACGTCTCCAAATAAGAAACGA
Edg-2nt-G1-T2C7R16	TAAACCTCCCGACTTGCGGCGAGGCGTTTTAGCG
Edg-2nt-G1-T2C7R18	ATTAAACCAAGTACCGCATTCCAAGAACGGGTAT
South (T3) Inert (SI) = 5 inert staples
Edg-T3R02C7-DHP	GTGTCGTAGACACAGTAGGGCTTAATTGAAAAGCCAACGCTCAACGTGTCGTAGACAC
Edg-T3R06C7-DHP	GTGTCGTAGACACAGTCAATAGTGAATTTTTAAGACGCTGAGAAGGTGTCGTAGACAC
Edg-T3R10C7-DHP	GTGTCGTAGACACCAATATAATCCTGATTGATGATGGCAATTCATGTGTCGTAGACAC
Edg-T3R14C7-DHP	GTGTCGTAGACACACATCGCCATTAAAAAAACTGATAGCCCTAAAGTGTCGTAGACAC
Edg-T3R18C7-DHP	GTGTCGTAGACACTTGATTAGTAATAACATTGTAGCAATACTTCTGTGTCGTAGACAC
West (T4) Inert (WI) = 5 inert staples
Edg-T4R02C7-DHP	GTGTCGTAGACACGGGCGCTAGGGCGCTGAGAAAGCGAAAGGAGCGTGTCGTAGACAC
Edg-T4R06C7-DHP	GTGTCGTAGACACTCCTGTTTGATGGTGGCCCCAGCAGGCGAAAAGTGTCGTAGACAC
Edg-T4R10C7-DHP	GTGTCGTAGACACTAACGCCAGGGTTTTCAGGCGATTAAGTTGGGGTGTCGTAGACAC
Edg-T4R14C7-DHP	GTGTCGTAGACACTTAAATTGTAAACGTTTTGTATAAGCAAATATGTGTCGTAGACAC
Edg-T4R18C7-DHP	GTGTCGTAGACACAATTTTTAGAACCCTCTCAACGCAAGGATAAAGTGTCGTAGACAC
T1 FRAME ( NR, ER, SI, WI)
North (T1) Receiving (NR) = 8 receiving staples	Sequence
Edg-2nt-Rec-T1C7R02	TCCCAATTCTGCGAACCCATATAACAGTTG
Edg-2nt-Rec-T1C7R04	ATTGCTCCTTTTGATATTAGAGAGTACCTT
Edg-2nt-Rec-T1C7R06	CCATAAATCAAAAATCCAGAAAACGAGAAT
Edg-2nt-Rec-T1C7R08	CGAGGCATAGTAAGAGACGCCAAAAGGAAT
Edg-2nt-Rec-T1C7R12	CTGATAAATTGTGTCGAGATTTGTATCATC
Edg-2nt-Rec-T1C7R14	GAACGAGGGTAGCAACGCGAAAGACAGCAT
Edg-2nt-Rec-T1C7R16	GGTTTATCAGCTTGCTAGCCTTTAATTGTA
Edg-2nt-Rec-T1C7R18	GGGATTTTGCTAAACAAATGAATTTTCTGT
East (T2) Receiving (ER) = 8 Receiving staples
Edg-2nt-Rec-T2C7R02	GAGAGGGTTGATATAAGCGGATAAGTGCCG
Edg-2nt-Rec-T2C7R04	GTATAAACAGTTAATGTTGAGTAACAGTGC
Edg-2nt-Rec-T2C7R06	GCAGGTCAGACGATTGTTGACAGGAGGTTG
Edg-2nt-Rec-T2C7R08	TAGCGCGTTTTCATCGCTTTAGCGTCAGAC
Edg-2nt-Rec-T2C7R12	CCGAAGCCCTTTTTAAAGCAATAGCTATCT
Edg-2nt-Rec-T2C7R14	TTTTTTGTTTAACGTCTCCAAATAAGAAAC
Edg-2nt-Rec-T2C7R16	AACCTCCCGACTTGCGGCGAGGCGTTTTAG
Edg-2nt-Rec-T2C7R18	TAAACCAAGTACCGCATTCCAAGAACGGGT
South (T3) Inert (SI) = 5 inert staples
Edg-T3R02C7-DHP	GTGTCGTAGACACAGTAGGGCTTAATTGAAAAGCCAACGCTCAACGTGTCGTAGACAC
Edg-T3R06C7-DHP	GTGTCGTAGACACAGTCAATAGTGAATTTTTAAGACGCTGAGAAGGTGTCGTAGACAC
Edg-T3R10C7-DHP	GTGTCGTAGACACCAATATAATCCTGATTGATGATGGCAATTCATGTGTCGTAGACAC
Edg-T3R14C7-DHP	GTGTCGTAGACACACATCGCCATTAAAAAAACTGATAGCCCTAAAGTGTCGTAGACAC
Edg-T3R18C7-DHP	GTGTCGTAGACACTTGATTAGTAATAACATTGTAGCAATACTTCTGTGTCGTAGACAC
West (T4) inert (WI) = 5 inert staples
Edg-T4R02C7-DHP	GTGTCGTAGACACGGGCGCTAGGGCGCTGAGAAAGCGAAAGGAGCGTGTCGTAGACAC
Edg-T4R06C7-DHP	GTGTCGTAGACACTCCTGTTTGATGGTGGCCCCAGCAGGCGAAAAGTGTCGTAGACAC
Edg-T4R10C7-DHP	GTGTCGTAGACACTAACGCCAGGGTTTTCAGGCGATTAAGTTGGGGTGTCGTAGACAC
Edg-T4R14C7-DHP	GTGTCGTAGACACTTAAATTGTAAACGTTTTGTATAAGCAAATATGTGTCGTAGACAC
Edg-T4R18C7-DHP	GTGTCGTAGACACAATTTTTAGAACCCTCTCAACGCAAGGATAAAGTGTCGTAGACAC

### Sheet: List of staples
Sequence Name	Sequence
Reg-T4R15C6	CAG GAA GAA ATA TTT TGT TAA AAA CGG CGG
Reg-T4R16C5	TAT CAG GTC AAT CAC CAT CAA TAT GAA TGC CT
Reg-T4R17C4	AGA CAG TCA ATT GCC TGA GAG TCT GCA TAT GT
Reg-T4R17C6	ACC GTT CTT TTT TGA GAG ATC TAC CAA AAA
Reg-T4R19C6	CCT TTA TTA TAT ATT TTA AAT GCA TAT TCA
Reg-T4R21C5	AAT CAT ACA GGC AAG GCA GAG CAT AAA GCT AAA GGA GAA G
Reg-T1R01C6	TCA TTT GCT AAT AGT AGT AGC ATT
Reg-T1R03C5	CAA CTA AAG TAC GGT GGG ATG GCT
Reg-T1R03C6	TTT CAT TGA GTA GAT TTA GTT TCT ATA TTT
Reg-T1R04C5	TAG AGC TTC AGA CCG GAA GCA AAC CTA TTA TA
Reg-T1R05C6	GTC AGG AAG AGG TCA TTT TTG CTC TGG AAG
Reg-T1R06C3	TTA AGA GGG TCC AAT ACT GCG GAT AGC GAG
Reg-T1R06C5	GTC AGA AGA TTG AAT CCC CCT CAA CCT CGT TT
Reg-T1R07C4	AAA TAT TCC AAA GCG GAT TGC ATC GAG CTT CA
Reg-T1R07C6	AAC AGT TAG GTC TTT ACC CTG ATC CAA CAG
Reg-T1R08C3	AGG CTT TTC AGG TAG AAA GAT TCA ATT ACC
Reg-T1R08C5	ACC AGA CGG AAT ACC ACA TTC AAC GAG ATG GT
Reg-T1R09C2	CAT TAT TAG CAA AAG AAG TTT TGC
Reg-T1R09C4	AGA TTT AGA CGA TAA AAA CCA AAA ATC GTC AT
Reg-T1R09C6	ATA CAT ACA ACA CTA TCA TAA CAT GCT TTA
Reg-T1R10C1	AGT CAG GAC ATA GGC TGG CTG ACC TTT GAA AG
Reg-T1R10C3	TTA TGC GAT TGA CAA GAA CCG GAG GTC AAT
Reg-T1R10C5	TTA ATT TCC AAC GTA ACA AAG CTG TCC ATG TT
Reg-T1R11C2	GAG TAA TCT TTT AAG AAC TGG CTC CGG AAC AA
Reg-T1R11C4	ACC CAA ATA ACT TTA ATC ATT GTG ATC AGT TG
Reg-T1R11C6	GTG AAT ATA GTA AAT TGG GCT TTA ATG CAG
Reg-T1R12C3	CAT AAG GGA CAC TAA AAC ACT CAC ATT AAA
Reg-T1R12C5	ACT TAG CCA TTA TAC CAA GCG CGA GAG GAC TA
Reg-T1R13C2	AAA AGA ATA ACC GAA CTG ACC AAC TTC ATC AA
Reg-T1R13C4	CCC CAG CGG GAA CGA GGC GCA GAC TAT TCA TT
Reg-T1R13C6	ACA ACG GAA ATC CGC GAC CTG CCT CAT TCA
Reg-T1R14C3	CGG GTA AAA TTC GGT CGC TGA GGA ATG ACA
Reg-T1R14C5	AAG ACT TTG GCC GCT TTT GCG GGA TTA AAC AG
Reg-T1R15C4	GAG TTA AAT TCA TGA GGA AGT TTC TCT TTG AC
Reg-T1R15C6	CTC AGC AGG CTA CAG AGG CTT TAA CAA AGT
Reg-T1R16C5	CTT GAT ACT GAA AAT CTC CAA AAA AGC GGA GT
Reg-T1R17C4	TTT CAC GTC GAT AGT TGC GCC GAC CTT GCA GG
Reg-T1R17C6	CAA AAG GTT CGA GGT GAA TTT CTC GTC ACC
Reg-T1R19C6	GTT AGT AAC TTT CAA CAG TTT CAA AGG CTC
Reg-T1R21C5	CCA TGT ACC GTA ACA CTG TAG CAT TCC ACA GAT TCC AGA C
Reg-T2R01C6	ACC CTC ATT CAG GGA TAG CAA GCC
Reg-T2R03C5	TTA GGA TTA GCG GGG TGG AAC CTA
Reg-T2R03C6	GTA CCA GGT ATA GCC CGG AAT AGA ACC GCC
Reg-T2R04C5	TTA TTC TGA CTG GTA ATA AGT TTT AAC AAA TA
Reg-T2R05C6	CAG TGC CCC CCC TGC CTA TTT CTT TGC TCA
Reg-T2R06C3	GTC TCT GAC ACC CTC AGA GCC ACA TCA AAA
Reg-T2R06C5	AAT CCT CAA CCA GAA CCA CCA CCA GCC CCC TT
Reg-T2R07C4	GAG CCG CCT TAA AGC CAG AAT GGA GAT GAT AC
Reg-T2R07C6	GCC AGC AGC CTT GAT ATT CAC AAA CGG GGT
Reg-T2R08C3	TCA CCG GAA ACG TCA CCA ATG AAT TAT TCA
Reg-T2R08C5	ATT AGC GTC CGT AAT CAG TAG CGA ATT GAG GG
Reg-T2R09C2	AGG CCG GAA CCA GAG CCA CCA CCG
Reg-T2R09C4	TAG CAG CAT TGC CAT CTT TTC ATA CAC CCT CA
Reg-T2R09C6	AGT TTG CGC ATT TTC GGT CAT AGA GCC GCC
Reg-T2R10C1	GCC ATT TGC AAA CGT AGA AAA TAC CTG GCA TG
Reg-T2R10C3	TTA AAG GTA CAT ATA AAA GAA ACA AAC GCA
Reg-T2R10C5	AGG GAA GGA TAA GTT TAT TTT GTC AGC CGA AC
Reg-T2R11C2	AGG TGG CAG AAT TAT CAC CGT CAC CAT TAG CA
Reg-T2R11C4	ACC ACG GAT AAA TAT TGA CGG AAA ACC ATC GA
Reg-T2R11C6	TAG AAA AGG CGA CAT TCA ACC GCA GAA TCA
Reg-T2R12C3	ATA ATA ACT CAG AGA GAT AAC CCG AAG CGC
Reg-T2R12C5	AAA GTT ACG CCC AAT AAT AAG AGC AGC CTT TA
Reg-T2R13C2	CGC TAA TAG GAA TAC CCA AAA GAA ATA CAT AA
Reg-T2R13C4	TGA GTT AAC AGA AGG AAA CCG AGG GCA AAG AC
Reg-T2R13C6	ATG AAA TGA AAA GTA AGC AGA TAC AAT CAA
Reg-T2R14C3	ATT AGA CGG AGC GTC TTT CCA GAG CTA CAA
Reg-T2R14C5	CAG AGA GAA CAA AAT AAA CAG CCA TTA AAT CA
Reg-T2R15C4	TGC CAG TTA TAA CAT AAA AAC AGG ACA AGA AT
Reg-T2R15C6	ATC CCA AAA AAA TGA AAA TAG CAA GAA ACA
Reg-T2R16C5	AGA TTA GTA TAT AGA AGG CTT ATC CAA GCC GT
Reg-T2R17C4	CAA ATC AGT GCT ATT TTG CAC CCA GCC TAA TT
Reg-T2R17C6	TAA GAA CGG AGG TTT TGA AGC CTA TTA TTT
Reg-T2R19C6	CTT ATC ACT CAT CGA GAA CAA GCG GTA TTC
Reg-T2R21C5	AGC TAA TGC AGA ACG CGA GAA AAA TAA TAT CCT GTC TTT C
Reg-T3R01C6	AGA ATA TCA GAC GAC GAC AAT AAA
Reg-T3R03C5	TCA TAT GCG TTA TAC AAA GGC GTT
Reg-T3R03C6	CCA GTA TGA ATC GCC ATA TTT AGT AAT AAG
Reg-T3R04C5	AAA TAA GAA CTT TTT CAA ATA TAT CTG AGA GA
Reg-T3R05C6	ATT TCA TGA CCG TGT GAT AAA TAA TTC TTA
Reg-T3R06C3	TAT ATA ACG TAA ATC GTC GCT ATA TTT GAA
Reg-T3R06C5	CTA CCT TTA GAA TCC TTG AAA ACA AGA AAA CA
Reg-T3R07C4	TTT CCC TTT TAA CCT CCG GCT TAG CAA AGA AC
Reg-T3R07C6	GCT TAG AAT CAA AAT CAT AGG TTT TAG TTA
Reg-T3R08C3	TTA CCT TTA CAA TAA CGG ATT CGC AAA ATT
Reg-T3R08C5	AAA TTA ATA CCA AGT TAC AAA ATC CTG AAT AA
Reg-T3R09C2	CGG GAG AAT TTA ATG GAA ACA GTA
Reg-T3R09C4	CTT TGA ATT ACA TTT AAC AAT TTC TAA TTA AT
Reg-T3R09C6	GCG AAT TAT GAA ACA AAC ATC ATA GCG ATA
Reg-T3R10C1	GTA GAT TTG TTA TTA ATT TTA AAA AAC AAT TC
Reg-T3R10C3	ATT TGC ACC ATT TTG CGG AAC AAA TTT GAG
Reg-T3R10C5	TGG AAG GGA GCG GAA TTA TCA TCA ACT AAT AG
Reg-T3R11C2	AAC ATT ATG TAA AAC AGA AAT AAA TTT TAC AT
Reg-T3R11C4	CCA GAA GGT TAG AAC CTA CCA TAT CCT GAT TG
Reg-T3R11C6	ATT ATC AGT TTG GAT TAT ACT TGC GCA GAG
Reg-T3R12C3	GAT TTA GAT TGC TGA ACC TCA AAG TAT TAA
Reg-T3R12C5	ATT AGA GCA ATA TCT GGT CAG TTG CAG CAG AA
Reg-T3R13C2	GCA TCA CCA GTA TTA GAC TTT ACA GTT TGA GT
Reg-T3R13C4	CCT CAA TCC GTC AAT AGA TAA TAC AGA AAC CA
Reg-T3R13C6	ACA GTT GTT AGG AGC ACT AAC ATA TTC CTG
Reg-T3R14C3	CAC CGC CTG AAA GCG TAA GAA TAC ATT CTG
Reg-T3R14C5	GAT AAA ACT TTT TGA ATG GCT ATT TTC ACC AG
Reg-T3R15C4	AGA CAA TAA GAG GTG AGG CGG TCA TAT CAA AC
Reg-T3R15C6	ATG CGC GTA CCG AAC GAA CCA CGC AAA TCA
Reg-T3R16C5	TCA CAC GAT GCA ACA GGA AAA ACG GAA GAA CT
Reg-T3R17C4	CCA GCC ATC CAG TAA TAA AAG GGA CGT GGC AC
Reg-T3R17C6	AAT ACC TAT TTA CAT TGG CAG AAG TCT TTA
Reg-T3R19C6	TTA ACC GTC ACT TGC CTG AGT ACT CAT GGA
Reg-T3R21C5	CTA AAC AGG AGG CCG ATA ATC CTG AGA AGT GTC ACG CAA A
Reg-T4R01C6	CGC GTA CTT TCC TCG TTA GAA TC
Reg-T4R03C5	AAA GCC GGC GAA CGT GGG CCG TAA
Reg-T4R03C6	GGA AGG GAG CAA GTG TAG CGG TCC TAC AGG G
Reg-T4R04C5	AGC ACT AAA AAG GGC GAA AAA CCG TAA TCC CT
Reg-T4R05C6	GGC GAT GGT TTT GGG GTC GAG GTC GAG AAA
Reg-T4R06C3	TGA GTG TTG AGC TGA TTG CCC TTC CGC GGG
Reg-T4R06C5	TAT AAA TCA AGA GTT GCA GCA AGC GTC GTG CC
Reg-T4R07C4	GGC CCT GAG AAA GAA TAG CCC GAG AGT GGA CT
Reg-T4R07C6	CTG GTT TGT TCC GAA ATC GGC AAC TAT CAG
Reg-T4R08C3	GAG AGG CGG CAA CAT ACG AGC CGG TGC AGG
Reg-T4R08C5	AGC TGC ATT GCC TGG GGT GCC TAA TTA AAA CGA
Reg-T4R09C2	AAT TCC ACA TTT GCG TAT TGG GCG
Reg-T4R09C4	AGT GTA AAA ATG AAT CGG CCA ACG ACC GCC T
Reg-T4R09C6	CTA ACT CAC AGT CGG GAA ACC TGG TCC ACG
Reg-T4R10C1	GAA TTC GTA CCA TTC GCC ATT CAG GTC CGG CA
Reg-T4R10C3	TCG ACT CTA AAG GGC GAT CGG TGC GGC CTC
Reg-T4R10C5	CGG CCA GTA CGC CAG CTG GCG AAA ATC TGC C
Reg-T4R11C2	ACT GTT GGG GAG GAT CCC CGG GTA CCG CTC AC
Reg-T4R11C4	TTC GCT ATT GCC AAG CTT GCA TGC CAA GCA TAA
Reg-T4R11C6	GTG CTG CAC CAG TCA CGA CGT TGG AGT GAG
Reg-T4R12C3	AGG AAG ATC ATT AAA TGT GAG CGA TTT TAA
Reg-T4R12C5	AGT TTG AGG TTC TCC GTG GGA ACA ATT CGC AT
Reg-T4R13C2	TTC ATC AAC GCA CTC CAG CCA GCT TCT GCG CA
Reg-T4R13C4	CCC GTC GGA GGA CGA CGA CAG TAT CGG GCC TC
Reg-T4R13C6	ATT GAC CGG CAT CGT AAC CGT GCG GGG GAT
Reg-T4R14C3	CCA ATA GGA AAC TAG CAT GTC AAT GAG CAA
Reg-T4R14C5	TAA ATT TTT GAT AAT CAG AAA AGC CCA AAG GC
Reg-T4R15C4	ACC CCG GTT GTT AAA TCA GCT CAT TGT AAC AA
Bri-T1202C5	GAT ACA TTT CGC TTT TTG ACC CTG TAA T
Bri-T1R05C4	AAG CGA ACA ATT GCT GAA TAT AAT GCT GTA TTT TTT TTG AGA AAG GCC GG
Bri-T1R07C2	TGG ATA GCA AGC CCG ATT TTA ATC GTA AAC GCC A
Bri-T1R08C1	CAG AGG GGG TTT TCC TTC CTG TAG CCA GCT
Bri-T1R12C1	AGG ACA GAT GAT TTT TTC ACC AGT AGC ACC ATT ACC GAC TTG A
Bri-T1R14C2	AAT GCC ACT ACT TTT TTT GCC ACC CTC
Bri-T1R16C3	ACA ACC ATT TTT TCA TAC ATG GCT TTT AAG CGC A
Bri-T1R18C5	GAG AAT AGA AAG GAA CAA CTA TTT TCT CAA GAG AAG GA
Bri-T1R19C5	TGT CGT CTC AGC CCT CAT ATT TTT TTC GCC ACC CTC AGG TGT ATC
Bri-T2R02C5	ACC GTA CTC AGG TTT TTG ATC TAA AGT TT
Bri-T2R05C4	AGG AGT GTA AAC ATG AAA GTA TTA AGA GGC TTT TTT TGC GAA TAA TAA TTT
Bri-T2R07C2	AGA ACC GCA TTT ACC GTT TTA CCG ATA TAT ACG T
Bri-T2R08C1	GAA CCG CCT CTT TAC CTA AAA CGA AAG AGG C
Bri-T2R10C0	GGA ATT AGA GCT TTT TTT TCA GAC CAG GCG CGT TGG GAA GAT TTT TTT TCA GGC AAA GCG
Bri-T2R12C1	ATT AAG ACT CCT TTT TAA TAT ACA GTA ACA GTA CCG AAA TTG C
Bri-T2R14C2	TTA ACT GAA CAT TTT TTT TGA ATA ACC
Bri-T2R16C3	TTT TAT CTT TTT TAT CCA ATC GCA AGA GTT GGG T
Bri-T2R18C5	TTT TAT TTT CAT CGT AGG AAT TTT TAG CCT GTT TAG TA
Bri-T2R19C5	TAA TCG GCC ATC CTA ATT TTT TTT TTT TTT CGA GCC AAC AAC GCC
Bri-T3R02C5	AAC ATG TAA TTT TTT TTG AAA CCA ATC AA
Bri-T3R05C4	GCG AGA AAA TAA ACA CCG GAA TCA TAA TTA TTT TTT TCG CCC AAT AGC AAG
Bri-T3R07C2	TTG CTT CTT ATA TGT ATT TTA CGC TAA CGG AGA A
Bri-T3R08C1	CAT AAA TCA ATT TAG TCA GAG GGT AAT TGA G
Bri-T3R12C1	GAC AAC TCG TAT TTT TCC TGT GTG AAA TTG TTA TCC GAG CTC
Bri-T3R14C2	AGT GCC ACG CTG TTT TTT TCC AGT GAG
Bri-T3R16C3	GCC AAC ATT TTT TCA CTA TTA AAG AAC TAG GGT
Bri-T3R18C5	CAA ACT ATC GGC CTT GCT GGT TTT TAG CTT GAC GGG G
Bri-T3R19C5	CTG TCC ATT TTT ATA ATC ATT TTT TTT TAA TGC GCC GAC GCT GC
Bri-T4R02C5	GCG TAA CCA CCA CTT TTT GAG TAA AAG AGT
Bri-T4R05C4	CCA ACG TCA TCG GAA CCC TAA AGG GAG CCC CTT TTT TTG AAC AAT ATT ACC G
Bri-T4R07C2	ACG GGC AAC TTC CAG TTT TTT TCT GAC CTG CAA C
Bri-T4R08C1	CCA GGG TGG TTT TTG CAA ATG AAA AAT CTA AA
Bri-T4R10C0	ATC ATG GTC ATT TTT TTT TTT TGC CCG AAC TCA GGT TTA ACT TTT TTT TCA GTA TGT TAG
Bri-T4R12C1	CCG CTT CTG GTG TTT TTC GTT AAT AAA ACG AAC TAA ATT ATA CC
Bri-T4R14C2	TCA AAA ATA ATT TTT TTT TGT TTA GAC
Bri-T4R16C3	ACA AGA GAT TTT TTT CGC GTT TTA ATT CAA AAA GA
Bri-T4R18C5	GAG TAA TGT GTA GGT AAA GAT TTT TTT GTT TTA AAT ATG
Bri-T4R19C5	ACT TTT GCG TCG GTT GTA CCT TTT TTT AAC CTG TTT AGG ACC ATT A
Neg-T1R02C7	ATC AAC TGT TAT ATG GGT TCG CAG AAT TGG GA
Neg-T1R04C7	TAA AGG TAC TCT CTA ATA TCA AAA GGA GCA AT
Neg-T1R06C7	TCA TTC TCG TTT TCT GGA TTT TTG ATT TAT GG
Neg-T1R08C7	TAA TTC CTT TTG GCG TCT CTT ACT ATG CCT CG
Neg-T1R10C7	TCG TCA GGG CAA GCC TCT CGT TCT GGT GTT TC
Neg-T1R12C7	GCG ATG ATA CAA ATC TCG ACA CAA TTT ATC AG
Neg-T1R14C7	CGA TGC TGT CTT TCG CGT TGC TAC CCT CGT TC
Neg-T1R16C7	GAT ACA ATT AAA GGC TAG CAA GCT GAT AAA CC
Neg-T1R18C7	ATA CAG AAA ATT CAT TTG TTT AGC AAA ATC CC
Neg-T2R02C7	GAC GGC ACT TAT CCG CTT ATA TCA ACC CTC TC
Neg-T2R04C7	GGG CAC TGT TAC TCA ACA TTA ACT GTT TAT AC
Neg-T2R06C7	CTC AAC CTC CTG TCA ACA ATC GTC TGA CCT GC
Neg-T2R08C7	CAG TCT GAC GCT AAA GCG ATG AAA ACG CGC TA
Neg-T2R10C7	TGG TAA ACC ATA TGA ACT TTT GTC TTT GGC GC
Neg-T2R12C7	TAA GAT AGC TAT TGC TTT AAA AAG GGC TTC GG
Neg-T2R14C7	TCG TTT CTT ATT TGG AGA CGT TAA ACA AAA AA
Neg-T2R16C7	CGC TAA AAC GCC TCG CCG CAA GTC GGG AGG TT
Neg-T2R18C7	ATA CCC GTT CTT GGA ATG CGG TAC TTG GTT TA
Neg-T3R02C7	GTT GAG CGT TGG CTT TTC AAT TAA GCC CTA CT
Neg-T3R04C7	AAA TTT AGG TCA GAA GGG TAT TTC AAA CCA TT
Neg-T3R06C7	CTT CTC AGC GTC TTA AAA ATT CAC TAT TGA CT
Neg-T3R08C7	GGT AAT TGA AAT GAA TCA TCT TCT TTT GCT CA
Neg-T3R10C7	ATG AAT TGC CAT CAT CAA TCA GGA TTA TAT TG
Neg-T3R12C7	CTT CCT CAA TTC CTT TAG ATA TTT TAG ATA AC
Neg-T3R14C7	TTT AGG GCT ATC AGT TTT TTT AAT GGC GAT GT
Neg-T3R16C7	TTG AGC GTC AAA ATG TAA TCC ATT TCA GAC GA
Neg-T3R18C7	AGA AGT ATT GCT ACA ATG TTA TTA CTA ATC AA
Neg-T4R02C7	GCT CCT TTC GCT TTC TCA GCG CCC TAG CGC CC
Neg-T4R04C7	TGG TTC ACG TAG TGG GAA CTT GAT TTG GGT GA
Neg-T4R06C7	TTT TCG CCT GCT GGG GCC ACC ATC AAA CAG GA
Neg-T4R08C7	CGC AAC GCA ATT AAT GGA AAG CGG GCA GTG AG
Neg-T4R10C7	CCC AAC TTA ATC GCC TGA AAA CCC TGG CGT TA
Neg-T4R12C7	GTG ACC TAT CCC ATT AGC CCA TCT ACA CCA AC
Neg-T4R14C7	ATA TTT GCT TAT ACA AAA CGT TTA CAA TTT AA
Neg-T4R16C7	CAT TAA TTT ATC AGC TTA GCT ACC CTC TCC GG
Neg-T4R18C7	TTT ATC CTT GCG TTG AGA GGG TTC TAA AAA TT
Edg-2nt-G1-T2C7R06	CGG CAG GTC AGA CGA TTG TTG ACA GGA GGT TGA G
Edg-2nt-G1-T2C7R08	GCT AGC GCG TTT TCA TCG CTT TAG CGT CAG ACT G
Edg-2nt-G1-T2C7R12	TAC CGA AGC CCT TTT TAA AGC AAT AGC TAT CTT A
Edg-2nt-G1-T2C7R14	GAT TTT TTG TTT AAC GTC TCC AAA TAA GAA ACG A
Edg-2nt-G1-T2C7R02	ATG AGA GGG TTG ATA TAA GCG GAT AAG TGC CGT C
Edg-2nt-G1-T2C7R04	TCG TAT AAA CAG TTA ATG TTG AGT AAC AGT GCC C
Edg-2nt-G1-T2C7R16	TAA ACC TCC CGA CTT GCG GCG AGG CGT TTT AGC G
Edg-2nt-G1-T2C7R18	ATT AAA CCA AGT ACC GCA TTC CAA GAA CGG GTA T
Edg-2nt-G2-T3C7R02	ATA GTA GGG CTT AAT TGA AAA GCC AAC GCT CAA C
Edg-2nt-G2-T3C7R04	CGA ATG GTT TGA AAT ACC CTT CTG ACC TAA ATT T
Edg-2nt-G2-T3C7R06	GAA GTC AAT AGT GAA TTT TTA AGA CGC TGA GAA G
Edg-2nt-G2-T3C7R08	TAT GAG CAA AAG AAG ATG ATT CAT TTC AAT TAC C
Edg-2nt-G2-T3C7R12	TGG TTA TCT AAA ATA TCT AAA GGA ATT GAG GAA G
Edg-2nt-G2-T3C7R14	AGA CAT CGC CAT TAA AAA AAC TGA TAG CCC TAA A
Edg-2nt-G2-T3C7R16	CCT CGT CTG AAA TGG ATT ACA TTT TGA CGC TCA A
Edg-2nt-G2-T3C7R18	TCT TGA TTA GTA ATA ACA TTG TAG CAA TAC TTC T
Edg-2nt-G3-T4C7R02	CTG GGC GCT AGG GCG CTG AGA AAG CGA AAG GAG C
Edg-2nt-G3-T4C7R04	AAT CAC CCA AAT CAA GTT CCC ACT ACG TGA ACC A
Edg-2nt-G3-T4C7R06	AAT CCT GTT TGA TGG TGG CCC CAG CAG GCG AAA A
Edg-2nt-G3-T4C7R08	AGC TCA CTG CCC GCT TTC CAT TAA TTG CGT TGC G
Edg-2nt-G3-T4C7R12	CCG TTG GTG TAG ATG GGC TAA TGG GAT AGG TCA C
Edg-2nt-G3-T4C7R14	AGT TAA ATT GTA AAC GTT TTG TAT AAG CAA ATA T
Edg-2nt-G3-T4C7R16	TTC CGG AGA GGG TAG CTA AGC TGA TAA ATT AAT G
Edg-2nt-G3-T4C7R18	ACA ATT TTT AGA ACC CTC TCA ACG CAA GGA TAA A
Edg-2nt-G4-T1C7R02	AAT CCC AAT TCT GCG AAC CCA TAT AAC AGT TGA T
Edg-2nt-G4-T1C7R04	TGA TTG CTC CTT TTG ATA TTA GAG AGT ACC TTT A
Edg-2nt-G4-T1C7R06	ATC CAT AAA TCA AAA ATC CAG AAA ACG AGA ATG A
Edg-2nt-G4-T1C7R08	ACC GAG GCA TAG TAA GAG ACG CCA AAA GGA ATT A
Edg-2nt-G4-T1C7R12	CGC TGA TAA ATT GTG TCG AGA TTT GTA TCA TCG C
Edg-2nt-G4-T1C7R14	AAG AAC GAG GGT AGC AAC GCG AAA GAC AGC ATC G
Edg-2nt-G4-T1C7R16	CAG GTT TAT CAG CTT GCT AGC CTT TAA TTG TAT C
Edg-2nt-G4-T1C7R18	GCG GGA TTT TGC TAA ACA AAT GAA TTT TCT GTA T
Edg-2nt-Rec-T1C7R02	TCC CAA TTC TGC GAA CCC ATA TAA CAG TTG
Edg-2nt-Rec-T1C7R04	ATT GCT CCT TTT GAT ATT AGA GAG TAC CTT
Edg-2nt-Rec-T1C7R06	CCA TAA ATC AAA AAT CCA GAA AAC GAG AAT
Edg-2nt-Rec-T1C7R08	CGA GGC ATA GTA AGA GAC GCC AAA AGG AAT
Edg-2nt-Rec-T1C7R12	CTG ATA AAT TGT GTC GAG ATT TGT ATC ATC
Edg-2nt-Rec-T1C7R14	GAA CGA GGG TAG CAA CGC GAA AGA CAG CAT
Edg-2nt-Rec-T1C7R16	GGT TTA TCA GCT TGC TAG CCT TTA ATT GTA
Edg-2nt-Rec-T1C7R18	GGG ATT TTG CTA AAC AAA TGA ATT TTC TGT
Edg-2nt-Rec-T2C7R02	GAG AGG GTT GAT ATA AGC GGA TAA GTG CCG
Edg-2nt-Rec-T2C7R04	GTA TAA ACA GTT AAT GTT GAG TAA CAG TGC
Edg-2nt-Rec-T2C7R06	GCA GGT CAG ACG ATT GTT GAC AGG AGG TTG
Edg-2nt-Rec-T2C7R08	TAG CGC GTT TTC ATC GCT TTA GCG TCA GAC
Edg-2nt-Rec-T2C7R12	CCG AAG CCC TTT TTA AAG CAA TAG CTA TCT
Edg-2nt-Rec-T2C7R14	TTT TTT GTT TAA CGT CTC CAA ATA AGA AAC
Edg-2nt-Rec-T2C7R16	AAC CTC CCG ACT TGC GGC GAG GCG TTT TAG
Edg-2nt-Rec-T2C7R18	TAA ACC AAG TAC CGC ATT CCA AGA ACG GGT
Edg-2nt-Rec-T3C7R02	AGT AGG GCT TAA TTG AAA AGC CAA CGC TCA
Edg-2nt-Rec-T3C7R04	AAT GGT TTG AAA TAC CCT TCT GAC CTA AAT
Edg-2nt-Rec-T3C7R06	AGT CAA TAG TGA ATT TTT AAG ACG CTG AGA
Edg-2nt-Rec-T3C7R08	TGA GCA AAA GAA GAT GAT TCA TTT CAA TTA
Edg-2nt-Rec-T3C7R12	GTT ATC TAA AAT ATC TAA AGG AAT TGA GGA
Edg-2nt-Rec-T3C7R14	ACA TCG CCA TTA AAA AAA CTG ATA GCC CTA
Edg-2nt-Rec-T3C7R16	TCG TCT GAA ATG GAT TAC ATT TTG ACG CTC
Edg-2nt-Rec-T3C7R18	TTG ATT AGT AAT AAC ATT GTA GCA ATA CTT
Edg-2nt-Rec-T4C7R02	GGG CGC TAG GGC GCT GAG AAA GCG AAA GGA
Edg-2nt-Rec-T4C7R04	TCA CCC AAA TCA AGT TCC CAC TAC GTG AAC
Edg-2nt-Rec-T4C7R06	TCC TGT TTG ATG GTG GCC CCA GCA GGC GAA
Edg-2nt-Rec-T4C7R08	CTC ACT GCC CGC TTT CCA TTA ATT GCG TTG
Edg-2nt-Rec-T4C7R12	GTT GGT GTA GAT GGG CTA ATG GGA TAG GTC
Edg-2nt-Rec-T4C7R14	TTA AAT TGT AAA CGT TTT GTA TAA GCA AAT
Edg-2nt-Rec-T4C7R16	CCG GAG AGG GTA GCT AAG CTG ATA AAT TAA
Edg-2nt-Rec-T4C7R18	AAT TTT TAG AAC CCT CTC AAC GCA AGG ATA
Edg-T1R02C7-DHP	GTG TCG TAG ACA CTC CCA ATT CTG CGA ACC CAT ATA ACA GTT GAT GTG TCG TAG ACA C
Edg-T1R06C7-DHP	GTG TCG TAG ACA CCC ATA AAT CAA AAA TCC AGA AAA CGA GAA TGA GTG TCG TAG ACA C
Edg-T1R10C7-DHP	GTG TCG TAG ACA CGA AAC ACC AGA ACG AGA GGC TTG CCC TGA CGA GTG TCG TAG ACA C
Edg-T1R14C7-DHP	GTG TCG TAG ACA CGA ACG AGG GTA GCA ACG CGA AAG ACA GCA TCG GTG TCG TAG ACA C
Edg-T1R18C7-DHP	GTG TCG TAG ACA CGG GAT TTT GCT AAA CAA ATG AAT TTT CTG TAT GTG TCG TAG ACA C
Edg-T2R02C7-DHP	GTG TCG TAG ACA CGA GAG GGT TGA TAT AAG CGG ATA AGT GCC GTC GTG TCG TAG ACA C
Edg-T2R06C7-DHP	GTG TCG TAG ACA CGC AGG TCA GAC GAT TGT TGA CAG GAG GTT GAG GTG TCG TAG ACA C
Edg-T2R10C7-DHP	GTG TCG TAG ACA CGC GCC AAA GAC AAA AGT TCA TAT GGT TTA CCA GTG TCG TAG ACA C
Edg-T2R14C7-DHP	GTG TCG TAG ACA CTT TTT TGT TTA ACG TCT CCA AAT AAG AAA CGA GTG TCG TAG ACA C
Edg-T2R18C7-DHP	GTG TCG TAG ACA CTA AAC CAA GTA CCG CAT TCC AAG AAC GGG TAT GTG TCG TAG ACA C
Edg-T3R02C7-DHP	GTG TCG TAG ACA CAG TAG GGC TTA ATT GAA AAG CCA ACG CTC AAC GTG TCG TAG ACA C
Edg-T3R06C7-DHP	GTG TCG TAG ACA CAG TCA ATA GTG AAT TTT TAA GAC GCT GAG AAG GTG TCG TAG ACA C
Edg-T3R10C7-DHP	GTG TCG TAG ACA CCA ATA TAA TCC TGA TTG ATG ATG GCA ATT CAT GTG TCG TAG ACA C
Edg-T3R14C7-DHP	GTG TCG TAG ACA CAC ATC GCC ATT AAA AAA ACT GAT AGC CCT AAA GTG TCG TAG ACA C
Edg-T3R18C7-DHP	GTG TCG TAG ACA CTT GAT TAG TAA TAA CAT TGT AGC AAT ACT TCT GTG TCG TAG ACA C
Edg-T4R02C7-DHP	GTG TCG TAG ACA CGG GCG CTA GGG CGC TGA GAA AGC GAA AGG AGC GTG TCG TAG ACA C
Edg-T4R06C7-DHP	GTG TCG TAG ACA CTC CTG TTT GAT GGT GGC CCC AGC AGG CGA AAA GTG TCG TAG ACA C
Edg-T4R10C7-DHP	GTG TCG TAG ACA CTA ACG CCA GGG TTT TCA GGC GAT TAA GTT GGG GTG TCG TAG ACA C
Edg-T4R14C7-DHP	GTG TCG TAG ACA CTT AAA TTG TAA ACG TTT TGT ATA AGC AAA TAT GTG TCG TAG ACA C
Edg-T4R18C7-DHP	GTG TCG TAG ACA CAA TTT TTA GAA CCC TCT CAA CGC AAG GAT AAA GTG TCG TAG ACA C
